# Cold-induced nucleosome dynamics linked to silencing of Arabidopsis *FLC*

**DOI:** 10.1101/2025.02.17.638618

**Authors:** Miguel Montez, Danling Zhu, Jan Huertas Martin, Maria Julia Maristany, Bas Rutjens, Mathias Nielsen, Rosana Collepardo-Guevara, Caroline Dean

## Abstract

Temperature influences nucleosome dynamics, and thus chromatin, to regulate gene expression. Such mechanisms underlie the epigenetic silencing of Arabidopsis *FLOWERING LOCUS C* (*FLC*) by prolonged cold. Here, we show a temperature-dependent transition in local chromatin structure at the H3K27me3 nucleation region, from a modality active for transcription to a state that can be Polycomb silenced. *In vivo* chromatin measurements and coarse-grained simulations at near-atomistic resolution show the active transcription state is characterized by a highly dynamic nucleosome arrangement that exposes the *FLC* TSS. Cold exposure then changes the chromatin structure by reducing nucleosome dynamics and re-positioning the +1 nucleosome, leading to transcriptional repression. This local chromatin transition partially depends on VRN1, a non-sequence-specific DNA-binding protein. Loss of VRN1 results in hyperaccumulation of H2A.Z, more dynamic nucleosomes and an inability to accumulate H2Aub and H3K27me3. Our work highlights how local nucleosome dynamics link to chromatin structure transitions to integrate temperature inputs into epigenetic switching mechanisms in plants.

---

Histone modifications and variants ^1–6^, DNA supercoiling ^7^, RNA-DNA hybrids ^8,9^, and the intrinsic plasticity of nucleosome particles ^10–17^ all influence the biological function of chromatin. However, how local structural alterations in chromatin interact with these factors to impact gene regulation is still poorly understood. One gene where the impact of different regulatory mechanisms has been integrated is Arabidopsis *FLOWERING LOCUS C* (*FLC*). This is a target of many conserved co-transcriptional and epigenetic pathways and so has become an important model for understanding how local chromatin influences gene silencing. Epigenetic silencing of the *FLC* gene by the prolonged cold of winter promotes flowering; this aligns the developmental transition to reproduction with the favourable environmental conditions of spring ^18–20^. *FLC* is transcriptionally repressed during cold exposure and switched to an epigenetically silenced state by a Polycomb Repressive Complex 2 (PRC2). The transcriptional repression occurs gradually and involves antisense transcription-coupled demethylation of H3K36me3 and H3K4me1 ^21–23^. In contrast, PRC2 nucleation occurs in an ON/OFF switch-like mode independently at each allele, resulting in H3K27me3 at the Polycomb Response Element (PRE)/nucleation region (the first ∼three nucleosomes of the gene). At the whole organism level, this manifests as slow, quantitative, local accumulation of H3K27me3 ^24–27^. Once plants return to warm temperatures, H3K27me3 spreads over the entire locus in a cell cycle-dependent fashion, delivering effective long-term silencing. Many other histone modifications have been characterized at *FLC*, as well as other cold-induced changes in the chromatin state but how they integrate to deliver epigenetic silencing remains unclear.

Although *FLC* silencing must be stable through cell division to provide a memory of winter, *FLC* must be reactivated after flowering to ensure the next generation of plants requires vernalization. This reactivation occurs in the embryo and, potentially, also in the gametes ^28,29^. This requires the SWR1 remodelling complex, which exchanges H2A with the variant H2A.Z ^30–33^. Mutants in components of the SWR1 complex display early flowering phenotypes ^30,31^ and a compromised response to temperature ^34^. H2A.Z has previously been shown to enable a dynamic response to temperature changes ^34,35^, but its impact on Polycomb silencing is not fully understood.

The components required for *FLC* silencing have been elucidated using forward genetic screens. These identified *VRN1*, *VRN2*, *VIN3* and *VRN5* and except for *VRN1,* these encode components of the core PRC2 and PRC2-accessory proteins ^36^. VRN1 contains two DNA binding domains with characteristics of the plant-specific B3 transcription factor family ^37^. VRN1 binds DNA in a non-sequence-specific manner *in vitro* and broadly associates with all five metaphase chromosomes *in vivo* ^37,38^. Surprisingly, we find that loss of VRN1 leads to local overaccumulation of H2A.Z at *FLC*. This led us to hypothesize that VRN1 affects nucleosome dynamics contributing to the silencing of *FLC*. We show that VRN1 mediates cold-induced changes to the nucleosomes at the *FLC* nucleation region, including repositioning of the +1 nucleosome. We also show that VRN1 associates with chromatin just upstream of the *FLC* transcription start site (TSS), interacts *in vivo* with a range of chromatin remodelers and histone deacetylases, and promotes PRC1 and PRC2 activity at the *FLC* nucleation region. This encouraged us to investigate the structural behaviour of chromatin around *FLC* using molecular simulations with a near-atomistic residue/base pair-resolution coarse-grained model ^13^. Combined, our data show how nucleosome dynamics link to local chromatin structure transitions to integrate temperature inputs into epigenetic switching mechanisms.
