## Supplementary material for "Cold-induced nucleosome dynamics linked to silencing of Arabidopsis *FLC*": Supp Tables 1 to 5: SuppTable1.xlsx

### Sheet: Sheet1
Primer name	Sequence (5'->3')	Application
vrn1-4-genotyping-F	TGGTCATTGGTTGTGTTTGG	genotyping
vrn1-4-genotyping-R	CTTGCCAACCATCTTGAAAC	genotyping
vin3-4-genotyping-F	TCTACAAGCTAAATTCTCACAGCAAATGA	genotyping
vin3-4-genotyping-R	ATTTTCTCGACGTGAACGTCTCTCTCACT	genotyping
arp6-1-A	GGCATGAGTTTATAGCTCGGACAAT	genotyping
arp6-1-S	GTTCTTCCTGATGGTGTTACACATA	genotyping
FRIGIDA-F	AGATTTGCTGGATTTGATAAGG	genotyping
FRIGIDA-R	CTTGATGTTGGTCGATGATG	genotyping
SF-TAP C-TER F	GCGCGGATCCTCATTTATCA	cloning
SF-TAP C-TER R	GCGCGGATCCAATGGCGGCC	cloning
FLC spliced F	AGCCAAGAAGACCGAACTCA	RT-qPCR
FLC spliced R	TTTGTCCAGCAGGTGACATC	RT-qPCR
FLC unspliced F	CGCAATTTTCATAGCCCTTG	RT-qPCR
FLC unspliced R	CTTTGTAATCAAAGGTGGAGAGC	RT-qPCR
UBC-F	CTGCGACTCAGGGAATCTTCTAA	RT-qPCR
UBC-R	TTGTGCCATTGAATTGAACCC	RT-qPCR
ACTIN_728_F	GATATTCAGCCACTTGTCTGTG	ChIP-qPCR
ACTIN_812_R	CTTACACATGTACAACAAAGAAGG	ChIP-qPCR
H2Aub FLC -2300 F	ATCCAGAAAAGGGCAAGGAG	H2Aub ChIP-qPCR
H2Aub FLC -2300 R	CGAATCGATTGGGTGAATG	H2Aub ChIP-qPCR
H2Aub FLC -1500 F	TGGAGGGAACAACCTAATGC	H2Aub ChIP-qPCR
H2Aub FLC -1500 R	TCATTGGACCAAACCAAACC	H2Aub ChIP-qPCR
H2Aub FLC 0 F	GCCCGACGAAGAAAAAGTAG	H2Aub ChIP-qPCR
H2Aub FLC 0 R	TTCAAGTCGCCGGAGATACT	H2Aub ChIP-qPCR
H2Aub FLC 250 F	CTGTTCTCTGTGACGCATCC	H2Aub ChIP-qPCR
H2Aub FLC 250 R	AGGGGGAACAAATGAAAACC	H2Aub ChIP-qPCR
H2Aub FLC 500 F	GGCGGATCTCTTGTTGTTTC	H2Aub ChIP-qPCR
H2Aub FLC 500 R	CTTCTTCACGACATTGTTCTTCC	H2Aub ChIP-qPCR
H2Aub FLC 700 F	TGAAGTTTCAAGCCATCTTTGA	H2Aub ChIP-qPCR
H2Aub FLC 700 R	TCACTCTGAAAAGAGACATTAATCA	H2Aub ChIP-qPCR
H2Aub FLC 750 F	CGTGCTCGATGTTGTTGAGT	H2Aub ChIP-qPCR
H2Aub FLC 750 R	TCCCGTAAGTGCATTGCATA	H2Aub ChIP-qPCR
H2Aub FLC 1200 F	CCTTTTGCTGTACATAAACTGGTC	H2Aub ChIP-qPCR
H2Aub FLC 1200 R	CCAAACTTCTTGATCCTTTTTACC	H2Aub ChIP-qPCR
H2Aub FLC 1500 F	TTGACAATCCACAACCTCAATC	H2Aub ChIP-qPCR
H2Aub FLC 1500 R	TCAATTTCCTAGAGGCACCAA	H2Aub ChIP-qPCR
H2Aub FLC 2000 F	AGCCTTTTAGAACGTGGAACC	H2Aub ChIP-qPCR
H2Aub FLC 2000 R	TCTTCCATAGAAGGAAGCGACT	H2Aub ChIP-qPCR
H2Aub FLC 2500 F	AGTTTGGCTTCCTCATACTTATGG	H2Aub ChIP-qPCR
H2Aub FLC 2500 R	CAATGAACCTTGAGGACAAGG	H2Aub ChIP-qPCR
H2Aub FLC 3200 F	GGGGCTGCGTTTACATTTTA	H2Aub ChIP-qPCR
H2Aub FLC 3200 R	GTGATAGCGCTGGCTTTGAT	H2Aub ChIP-qPCR
H2Aub FLC 4000 F	CTTTTTCATGGGCAGGATCA	H2Aub ChIP-qPCR
H2Aub FLC 4000 R	TGACATTTGATCCCACAAGC	H2Aub ChIP-qPCR
H2Aub FLC 4300 F	AGAACAACCGTGCTGCTTTT	H2Aub ChIP-qPCR
H2Aub FLC 4300 R	TGTGTGCAAGCTCGTTAAGC	H2Aub ChIP-qPCR
H2Aub FLC 5200 F	CCGGTTGTTGGACATAACTAGG	H2Aub ChIP-qPCR
H2Aub FLC 5200 R	CCAAACCCAGACTTAACCAGAC	H2Aub ChIP-qPCR
H2Aub FLC 5300 F	TTTTTGTTATGGTTAGGTTTGGA	H2Aub ChIP-qPCR
H2Aub FLC 5300 R	AGTAGCACTACTTCTAGACACTTGGA	H2Aub ChIP-qPCR
H2Aub FLC 5500 F	AGATTATAGATACTGCTTCCAAACT	H2Aub ChIP-qPCR
H2Aub FLC 5500 R	TTCACACCACCAAATAACAAC	H2Aub ChIP-qPCR
H2Aub FLC 5600 F	TAATCATCATGTGGGAGCAG	H2Aub ChIP-qPCR
H2Aub FLC 5600 R	GGAGAGTCACCGGAAGATTG	H2Aub ChIP-qPCR
H2Aub FLC 5700 F	TGGTTGTTATTTGGTGGTGTG	H2Aub ChIP-qPCR
H2Aub FLC 5700 R	ATCTCCATCTCAGCTTCTGCTC	H2Aub ChIP-qPCR
H2Aub FLC 6000 F	CGTGTGAGAATTGCATCGAG	H2Aub ChIP-qPCR
H2Aub FLC 6000 R	AAAAACGCGCAGAGAGAGAG	H2Aub ChIP-qPCR
H2Aub FLC 6800 F	TTGTAAAGTCCGATGGAGACG	H2Aub ChIP-qPCR
H2Aub FLC 6800 R	ACTCGGCGAGAAAGTTTGTG	H2Aub ChIP-qPCR
FLC -2320 F	ATCCAGAAAAGGGCAAGGAG	H3K27me3 ChIP-qPCR
FLC -2320 R	CGAATCGATTGGGTGAATG	H3K27me3 ChIP-qPCR
FLC -1599 F	TGGAGGGAACAACCTAATGC	H3K27me3 ChIP-qPCR
FLC -1599 R	TCATTGGACCAAACCAAACC	H3K27me3 ChIP-qPCR
FLC -392 F	ACTATGTAGGCACGACTTTGGTAAC	H3K27me3 ChIP-qPCR
FLC -392 R	TGCAGAAAGAACCTCCACTCTAC	H3K27me3 ChIP-qPCR
FLC -49 F	GCCCGACGAAGAAAAAGTAG	H3K27me3 ChIP-qPCR
FLC -49 R	TCCTCAGGTTTGGGTTCAAG	H3K27me3 ChIP-qPCR
FLC 416 F	GGCGGATCTCTTGTTGTTTC	H3K27me3 ChIP-qPCR
FLC 416 R	CTTCTTCACGACATTGTTCTTCC	H3K27me3 ChIP-qPCR
FLC 652 F	CGTGCTCGATGTTGTTGAGT	H3K27me3 ChIP-qPCR
FLC 652 R	TCCCGTAAGTGCATTGCATA	H3K27me3 ChIP-qPCR
FLC 1533 F	TTGACAATCCACAACCTCAATC	H3K27me3 ChIP-qPCR
FLC 1533 R	TCAATTTCCTAGAGGCACCAA	H3K27me3 ChIP-qPCR
FLC 1933 F	AGCCTTTTAGAACGTGGAACC	H3K27me3 ChIP-qPCR
FLC 1933 R	TCTTCCATAGAAGGAAGCGACT	H3K27me3 ChIP-qPCR
FLC 2465 F	AGTTTGGCTTCCTCATACTTATGG	H3K27me3 ChIP-qPCR
FLC 2465 R	CAATGAACCTTGAGGACAAGG	H3K27me3 ChIP-qPCR
FLC 3998 F	CTTTTTCATGGGCAGGATCA	H3K27me3 ChIP-qPCR
FLC 3998 R	TGACATTTGATCCCACAAGC	H3K27me3 ChIP-qPCR
FLC 4322 F	AGAACAACCGTGCTGCTTTT	H3K27me3 ChIP-qPCR
FLC 4322 R	TGTGTGCAAGCTCGTTAAGC	H3K27me3 ChIP-qPCR
FLC 5139 F	CCGGTTGTTGGACATAACTAGG	H3K27me3 ChIP-qPCR
FLC 5139 R	CCAAACCCAGACTTAACCAGAC	H3K27me3 ChIP-qPCR
FLC 5643 F	CGTGTGAGAATTGCATCGAG	H3K27me3 ChIP-qPCR
FLC 5643 R	AAAAACGCGCAGAGAGAGAG	H3K27me3 ChIP-qPCR
FLC 6057 F	CGTGTGAGAATTGCATCGAG	H3K27me3 ChIP-qPCR
FLC 6057 R	AAAAACGCGCAGAGAGAGAG	H3K27me3 ChIP-qPCR
FLC 6878 F	TTGTAAAGTCCGATGGAGACG	H3K27me3 ChIP-qPCR
FLC 6878 R	ACTCGGCGAGAAAGTTTGTG	H3K27me3 ChIP-qPCR
FLC -385 F	GGCACGACTTTGGTAACACC	H2A.Z ChIP-qPCR
FLC -385 R	CCTAAAACTGGTTTGAACTCTTCC	H2A.Z ChIP-qPCR
FLC 67 F	TTTGGGGGTAAACGAGAGTG	H2A.Z ChIP-qPCR
FLC 67 R	CACTCTCGTTTACCCCCAAA	H2A.Z ChIP-qPCR
FLC 183 F	AACGGTCTCATCGAGAAAG	H2A.Z ChIP-qPCR
FLC 183 R	GGAGAAGCTGTAGAGCTTGC	H2A.Z ChIP-qPCR
FLC 463 F	CTGCGACCATGATAGATACATG	H2A.Z ChIP-qPCR
FLC 463 R	AGGAAATAATGAAATCCATGCA	H2A.Z ChIP-qPCR
FLC 3194 F	GGGGCTGCGTTTACATTTTA	H2A.Z ChIP-qPCR
FLC 3194 R	GTGATAGCGCTGGCTTTGAT	H2A.Z ChIP-qPCR
FLC 6054 F	CGTGTGAGAATTGCATCGAG	H2A.Z and VRN1-FLAG ChIP-qPCR
FLC 6054 R	AAAAACGCGCAGAGAGAGAG	H2A.Z and VRN1-FLAG ChIP-qPCR
FLC -2912 F	AGTCAGCTCTAATCGACAAG	VRN1-FLAG ChIP-qPCR
FLC -2912 R	TTGATCTGTTCAAATATTTA	VRN1-FLAG ChIP-qPCR
FLC -2323 F	ATCCAGAAAAGGGCAAGGAG	VRN1-FLAG ChIP-qPCR
FLC -2323 R	CGAATCGATTGGGTGAATG	VRN1-FLAG ChIP-qPCR
FLC -385 F	GGCACGACTTTGGTAACACC	VRN1-FLAG ChIP-qPCR
FLC -385 R	CCTAAAACTGGTTTGAACTCTTCC	VRN1-FLAG ChIP-qPCR
FLC -333 F	AAGTCGGAAGAGTTCAAACCA	VRN1-FLAG ChIP-qPCR
FLC -333 R	CCTCCCCTACGATACGGATT	VRN1-FLAG ChIP-qPCR
FLC -270 F	GAGTGGAGGTTCTTTCTGCAA	VRN1-FLAG ChIP-qPCR
FLC -270 R	CATGACGAGCGTCTTTGCTA	VRN1-FLAG ChIP-qPCR
FLC -242 F	ATCCGTATCGTAGGGGAGGA	VRN1-FLAG ChIP-qPCR
FLC -242 R	GACAAGATTGCCACGTGTACC	VRN1-FLAG ChIP-qPCR
FLC -185 F	GGCAATGCAAAAGTAGCAAA	VRN1-FLAG ChIP-qPCR and MNase-qPCR
FLC -185 R	TTTGGGGGTAAACGAGAGTG	VRN1-FLAG ChIP-qPCR and MNase-qPCR
FLC -86 F	CACTCTCGTTTACCCCCAAA	VRN1-FLAG ChIP-qPCR and MNase-qPCR
FLC -86 R	TCCTTTTCTCGCTTTATTTCTTTC	VRN1-FLAG ChIP-qPCR and MNase-qPCR
FLC -50 F	GCCCGACGAAGAAAAAGTAG	VRN1-FLAG ChIP-qPCR
FLC -50 R	TTCAAGTCGCCGGAGATACT	VRN1-FLAG ChIP-qPCR
FLC 20 F	TAGAAAGAGAAAACGCTTAGTATCTC	VRN1-FLAG ChIP-qPCR
FLC 20 R	TTTGTGCCCTAATTTGATCCT	VRN1-FLAG ChIP-qPCR
FLC 38 F	AGTATCTCCGGCGACTTGAA	VRN1-FLAG ChIP-qPCR
FLC 38 R	TTCTTCCCATGGCTTCTCTC	VRN1-FLAG ChIP-qPCR
FLC 67 F	AGGATCAAATTAGGGCACAAA	VRN1-FLAG ChIP-qPCR and MNase-qPCR
FLC 67 R	TCAATTCGCTTGATTTCTAGTTTTTT	VRN1-FLAG ChIP-qPCR and MNase-qPCR
FLC 98 F	GAGAGAAGCCATGGGAAGAA	VRN1-FLAG ChIP-qPCR
FLC 98 R	AGCTGACGAGCTTTCTCGAT	VRN1-FLAG ChIP-qPCR
FLC 117 F	AAAAAACTAGAAATCAAGCGAATTGA	VRN1-FLAG ChIP-qPCR and MNase-qPCR
FLC 117 R	CTTTCTCGATGAGACCGTT	VRN1-FLAG ChIP-qPCR and MNase-qPCR
FLC 156 F	CGACAAGTCACCTTCTCCAA	VRN1-FLAG ChIP-qPCR
FLC 156 R	ACGGATGCGTCACAGAGAAC	VRN1-FLAG ChIP-qPCR
FLC 183 F	AACGGTCTCATCGAGAAAG	VRN1-FLAG ChIP-qPCR and MNase-qPCR
FLC 183 R	GGAGAAGCTGTAGAGCTTGC	VRN1-FLAG ChIP-qPCR and MNase-qPCR
FLC 415 F	GGCGGATCTCTTGTTGTTTC	VRN1-FLAG ChIP-qPCR
FLC 415 R	TTCTTCACGACATTGTTCTTCC	VRN1-FLAG ChIP-qPCR
FLC 581 F	CTGCGACCATGATAGATACATG	VRN1-FLAG ChIP-qPCR
FLC 581 R	AGGAAATAATGAAATCCATGCA	VRN1-FLAG ChIP-qPCR
FLC 785 F	TCATTGGATCTCTCGGATTTG	VRN1-FLAG ChIP-qPCR
FLC 785 R	AGGTCCACAGCAAAGATAGGAA	VRN1-FLAG ChIP-qPCR
FLC 923 F	TTCCTATCTTTGCTGTGGACCT	VRN1-FLAG ChIP-qPCR
FLC 923 R	GAATCGCAATCGATAACCAGA	VRN1-FLAG ChIP-qPCR
FLC 3194 F	GGGGCTGCGTTTACATTTTA	VRN1-FLAG ChIP-qPCR
FLC 3194 R	GTGATAGCGCTGGCTTTGAT	VRN1-FLAG ChIP-qPCR
FLC 4005 F	CTTTTTCATGGGCAGGATCA	VRN1-FLAG ChIP-qPCR
FLC 4005 R	TGACATTTGATCCCACAAGC	VRN1-FLAG ChIP-qPCR
FLC 5136 F	CCGGTTGTTGGACATAACTAGG	VRN1-FLAG ChIP-qPCR
FLC 5136 R	CCAAACCCAGACTTAACCAGAC	VRN1-FLAG ChIP-qPCR
FLC 6874 F	TTGTAAAGTCCGATGGAGACG	VRN1-FLAG ChIP-qPCR
FLC 6874 R	ACTCGGCGAGAAAGTTTGTG	VRN1-FLAG ChIP-qPCR
