## Supplementary material for "Cold-induced nucleosome dynamics linked to silencing of Arabidopsis *FLC*": Supp Tables 1 to 5: SuppTable4.xlsx

### Sheet: bait_target_regions
chromosome	start_coordinate	end_coordinate	strand	locus_identifier	gene_name
1	2256384	2261187	-	AT1G07350	SR45A
1	2460790	2465729	-	AT1G07940	EF-1a
1	4537668	4544889	+	AT1G13260	RAV1
1	4563160	4567935	-	AT1G13320	PP2A
1	4607077	4612731	-	AT1G13440	GAPC-2
1	5674495	5679819	-	AT1G16610	SR45
1	16127298	16133286	+	AT1G42970	GAPDH
1	22019377	22023503	-	AT1G59830	PP2A-1
1	23057582	23066563	-	AT1G62360	STM
1	24326928	24338435	+	AT1G65480	FT
2	7804371	7812380	-	AT2G17950	WUS
2	12136241	12147883	-	AT2G28390	SAND
2	12643917	12646560	-	AT2G29550	TUB7
2	17709441	17713196	-	AT2G42540	COR15A
3	4591541	4595767	-	AT3G13920	EIF-4a
3	8938949	8945385	+	AT3G24520	HSFC1
4	2716012	2720493	+	AT4G05320	UBQ10
4	8816815	8821651	+	AT4G15415	PP2A
4	9205597	9215680	-	AT4G16280	FCA
4	13014085	13024498	-	AT4G25480	DREB1ABC
4	16070740	16075994	+	AT4G33380	AT4G33380
4	16402844	16407303	-	AT4G34270	TIP41
5	3047753	3055618	+	AT5G09810	ACT7
5	3172382	3181949	-	AT5G10140	FLC
5	3959938	3966321	-	AT5G12250	TUB6
5	8967640	8970349	+	AT5G25760	UBC21
5	17683446	17686534	+	AT5G43940	ADH2
5	17800737	17806397	-	AT5G44200	CBP20
5	19178881	19183523	+	AT5G47230	ERF5
5	21239531	21244723	+	AT5G52310	RD29A
5	23245395	23252989	-	AT5G57380	VIN3
5	24287596	24293336	-	AT5G60390	EIF1A
